# ODDPub – a Text-Mining Algorithm to Detect Data Sharing in Biomedical Publications

**DOI:** 10.1101/2020.05.11.088021

**Authors:** Nico Riedel, Miriam Kip, Evgeny Bobrov

## Abstract

Open research data are increasingly recognized as a quality indicator and an important resource to increase transparency, robustness and collaboration in science. However, no standardized way of reporting Open Data in publications exists, making it difficult to find shared datasets and assess the prevalence of Open Data in an automated fashion.

We developed ODDPub (Open Data Detection in Publications), a text-mining algorithm that screens biomedical publications and detects cases of Open Data. Using English-language original research publications from a single biomedical research institution (n=8689) and randomly selected from PubMed (n=1500) we iteratively developed a set of derived keyword categories. ODDPub can detect data sharing through field-specific repositories, general-purpose repositories or the supplement. Additionally, it can detect shared analysis code (Open Code).

To validate ODDPub, we manually screened 792 publications randomly selected from PubMed. On this validation dataset, our algorithm detected Open Data publications with a sensitivity of 0.74 and specificity of 0.97. Open Data was detected for 11.5% (n=91) of publications. Open Code was detected for 1.4% (n=11) of publications with a sensitivity of 0.73 and specificity of 1.00. We compared our results to the linked datasets found in the databases PubMed and Web of Science.

Our algorithm can automatically screen large numbers of publications for Open Data. It can thus be used to assess Open Data sharing rates on the level of subject areas, journals, or institutions. It can also identify individual Open Data publications in a larger publication corpus. ODDPub is published as an R package on GitHub.
