## Supplement S4: ODDPub Version History for "ODDPub – a Text-Mining Algorithm to Detect Data Sharing in Biomedical Publications"

### Sheet: Ver. 1
Open Data Keywords Ver. 1
Open Data detected if any of those keywords match
zenodo
figshare
dryad
data and material availability
availability of data
data availability
data can be accessed
data are available
data are publicly available
data is available
data for figure
data for table
data to reproduce
data to replicate
data set [[:lower:]]{1,3}[[:digit:]]{1,2}
dataset [[:lower:]]{1,3}[[:digit:]]{1,2}
source data [[:lower:]]{1,3}[[:digit:]]{1,2}
source data [[:digit:]]{1,2}
raw data
full data
data repository

### Sheet: Ver. 2
Open Data Keywords Version 2
Definitions
NEAR	Best definition of near is probably that two words are in the same sentence, which covers almost all of the observed cases. The only subtle problem is that not all periods are marking the end of a sentence, e.g. "2.3", "google.com", "Fig. 1", "Tab. 1", "Ref. 1". But those exclusion cases can be programmed.
NEAR_WD	Second definition of NEAR. Checks how many words are between the two input words. If the number lies below a cutoff value (e.g. 10 words), the two input words are considered "near". This additional definition is needed for cases like "S2 Table. Raw data. https://doi.org/10.1371/journal.pone.0158039.s002 (XLS)"
AVAILABLE	Abbreviation for a set of words that frequently occur to denote that the data have been made available in some way: ("included" OR "deposited" OR "released" OR "provided" OR "contained in" OR "available" OR "reproduce" OR "accessible" OR "can be accessed" OR "submitted" OR "can be downloaded" OR "are presented")
GENE_DB	Set of names and abbreviations of field specific (gene-related) databases: ("GEO" OR "Gene Expression Omnibus" OR "European Nucleotide Archive" OR "National Center for Biotechnology Information" OR "NCBI" OR "EMBL-EBI" OR "BioProject" OR "SRA" OR "ENA" OR "accession number" OR "accession code")
ACCESSION_NR	Set of regular expressions that represent the accession number formats of different (gene-related) databases: ("GSE[[:digit:]]{2,8}" OR "GSM[[:digit:]]{2,8}" OR "GDS[[:digit:]]{2,8}" OR "GPL[[:digit:]]{2,8}" OR "(E|D|S)RP\d{6,}" OR "PRJ(E|D|N|EB|DB|NB)[:digit:]+" OR "ERS\d{6,}" OR "SAM(E|D|N)[A-Z]?\d+" OR "[A-Z]{1}\d{5}\.\d+" OR "[A-Z]{2}\d{6}\.\d+" OR "[A-Z]{4}S?\d{8,9}\.\d+" OR "[A-Z]{3}\d{5}\.…
REPOSITORIES	Set of names of general-purpose repositories: ("figshare" OR "dryad" OR "zenodo")
ALL_DATA	Set of words describing all data or raw data: ("all data" OR "all array data" OR "raw data" OR "raw, data" OR "full data set" OR "full dataset")
CODE	Set of words denoting that source code is available: ("source code" OR "analysis script" OR "github" OR "SAS script" OR "SPSS script" OR "R script" OR "R code" OR "python script" OR "python code" OR "matlab script" OR "matlab code")
SUPPLEMENT	Set of words describing supplement: ("supporting information" OR "supplement" OR "supplementary data")
FILE_FORMATS	Set of file formats: ("Excel" OR "csv" OR "zip" OR "xls" OR "xlsx")
Different parts of the new keywords	Combined Version	Individual parts
Specific Databases	GENE_DB NEAR ACCESSION_NR NEAR AVAILABLE	("GEO" OR "Gene Expression Omnibus" OR "accession number" OR "accession code") NEAR ("GSE[[:digit:]]{2,8}" OR "GSM[[:digit:]]{2,8}" OR "GDS[[:digit:]]{2,8}" OR "GPL[[:digit:]]{2,8}") NEAR ("included" OR "deposited" OR "released" OR "provided" OR "contained in" OR "available" OR "reproduce" OR "accessible" OR "can be accessed" OR "submitted" OR "can be downloaded")	("European Nucleotide Archive" OR "ENA" OR "accession number" OR "accession code") NEAR ("(E|D|S)RP\d{6,}" OR "PRJ(E|D|N)\d+" OR "ERS\d{6,}" OR "SAM(E|D|N)[A-Z]?\d+" OR "[A-Z]{1}\d{5}\.\d+" OR "[A-Z]{2}\d{6}\.\d+" OR "[A-Z]{4}S?\d{8,9}\.\d+" OR "[A-Z]{3}\d{5}\.\d+" OR "(E|D|S)RX\d{6,}" OR "(E|D|S)RR\d{6,}" OR "GCA_\d{9}\.\d+") NEAR ("included" OR "deposited" OR "released" OR "provided" OR "contai…	("National Center for Biotechnology Information" OR "NCBI" OR "EMBL-EBI" OR "BioProject" OR "SRA" OR "accession number" OR "accession code") NEAR ("PRJNA[[:digit:]]{3,8}" OR "SRP[[:digit:]]{3,8}" OR "SRR[[:digit:]]{3,8}" OR "SRX[[:digit:]]{3,8}" OR "SRS[[:digit:]]{3,8}" OR "SRZ[[:digit:]]{3,8}") NEAR ("included" OR "deposited" OR "released" OR "provided" OR "contained in" OR "available" OR "repro…
General-purpose Databases	REPOSITORIES NEAR AVAILABLE	"figshare" NEAR ("included" OR "deposited" OR "released" OR "provided" OR "contained in" OR "available" OR "reproduce" OR "accessible" OR "can be accessed" OR "submitted" OR "can be downloaded")	"dryad" NEAR ("included" OR "deposited" OR "released" OR "provided" OR "contained in" OR "available" OR "reproduce" OR "accessible" OR "can be accessed" OR "submitted" OR "can be downloaded")
Mentioning raw data or all data	ALL_DATA NEAR AVAILABLE	("all data" OR "all relevant data" OR "all raw data") NEAR ("included" OR "deposited" OR "released" OR "provided" OR "contained in" OR "available" OR "reproduce" OR "accessible" OR "can be accessed" OR "submitted" OR "can be downloaded")	"raw data" NEAR ("included" OR "deposited" OR "released" OR "provided" OR "contained in" OR "available" OR "reproduce" OR "accessible" OR "can be accessed" OR "submitted" OR "can be downloaded")	("full data set" OR "full dataset") NEAR ("included" OR "deposited" OR "released" OR "provided" OR "contained in" OR "available" OR "reproduce" OR "accessible" OR "can be accessed" OR "submitted" OR "can be downloaded")
Code availability (often needs data to be available as well)	CODE NEAR AVAILABLE	("source code" OR "analysis script") NEAR ("included" OR "deposited" OR "released" OR "provided" OR "contained in" OR "available" OR "reproduce" OR "accessible" OR "can be accessed" OR "submitted" OR "can be downloaded")	"github" NEAR ("included" OR "deposited" OR "released" OR "provided" OR "contained in" OR "available" OR "reproduce" OR "accessible" OR "can be accessed" OR "submitted" OR "can be downloaded")
Supplementary raw/full data 1	SUPPLEMENT NEAR (ALL_DATA OR CODE)	"supporting information" NEAR ("source code" OR "analysis script")	("supporting information" OR "supplement" OR "supplementary data") NEAR "raw data"
Supplementary raw/full data 2	SUPPLEMENT NEAR_WD (ALL_DATA OR CODE)	Necessary?
Supplementary raw/full data 3	ALL_DATA NEAR_WD FILE_FORMATS	("raw data" OR "raw, data") NEAR ("Excel" OR "csv" OR "zip" OR "xls" OR "xlsx")
Combined Keywords	(((GENE_DB NEAR ACCESSION_NR) OR REPOSITORIES OR ALL_DATA OR CODE) NEAR AVAILABLE) OR (SUPPLEMENT NEAR (ALL_DATA OR CODE)) OR (ALL_DATA NEAR_WD FILE_FORMATS)

### Sheet: Ver. 3
Open Data Keywords Version 3
Neccessary changes	Specific change in keywords
No past or passive forms of the available keywords	AVAILABLE NOT WAS_AVAILABLE
Typical phrase "all data are presented as mean ± standard deviation" has to be excluded	ALL_DATA NEAR AVAILABLE NOT ("mean" OR "standard deviation" OR "standard error")	alternativ: ALL_DATA NEAR AVAILABLE NOT ("as mean" OR "in mean")	alternativ: NOT ("presented as" OR "presented in")	alternativ: remove "presented" from AVAILABLE
Delete "Excel" from FILE_FORMATS keywords, as it is no good indicator for attached file	FILE_FORMATS = ("csv" OR "zip" OR "xls" OR "xlsx")	alternative: keep Excel but then add AVAILABLE keywords as additional condition
"not all data" - negations have to be excluded for all relevant ALL_DATA keywords	ALL_DATA NOT NOT_DATA AVAILABLE NOT NOT_AVAILABLE
Encode the word boundaries in the regular expressions as well, especially for the beginning of words	include RegEx word boundary "\b" before all words (not after all words as sometimes we want to include different word endings, e.g. for verbs)
Need to exclude "upon request" to exclude phrases like "all data can be obtained by the authors upon request"	(ALL_DATA OR CODE) NEAR AVAILABLE NOT UPON_REQUEST
"provided" alone is not a good indicator for data availibility, as it also has other meanings (in German: "sofern")	change "provided" to "is provided" OR "are provided" in AVAILABLE
In some cases the sentence tokenizer does not work as intended (when a new sentence starts with a number).	possible to change this in tokenizer or to use different tokenizer?
New or updated definitions
NOT	Indicates that the following keywords should not be contained in the sentence.
WAS_AVAILABLE	Set of words that indicate that data is not made available in the paper, but instead that data from a different source was used ("was provided" OR "were provided" OR "was contained in" OR "were contained in" OR "was available" OR "were available" OR "was accessible" OR "were accessible")
NOT_AVAILABLE	Set of negated availability phrases ("not included" OR "not deposited" OR "not released" OR "not provided" OR "not contained in" OR "not available" OR "not accessible" OR "not submitted")
NOT_DATA	Set of negations of the data phrases ("not all data" OR "not all array data" OR "no raw data" OR "no full data set" OR "no full dataset")
AVAILABLE	Abbreviation for a set of words that frequently occur to denote that the data have been made available in some way: ("included" OR "deposited" OR "released" OR "is provided" "are provided" OR "contained in" OR "available" OR "reproduce" OR "accessible" OR "can be accessed" OR "submitted" OR "can be downloaded" OR "are presented" OR "is presented")
MEAN_SD?	Phrases describing that data were presented as mean + sd ("as mean" OR "in mean")
FILE_FORMATS	Set of file formats: ("csv" OR "zip" OR "xls" OR "xlsx")
UPON_REQUEST	Phrase describing that data are only available upon request: ("upon request" OR "on request")
Different parts of the new keywords	Combined Version
Specific Databases	GENE_DB NEAR ACCESSION_NR NEAR (AVAILABLE NOT (NOT_AVAILABLE OR WAS_AVAILABLE))
General-purpose Databases	REPOSITORIES NEAR (AVAILABLE NOT (NOT_AVAILABLE OR WAS_AVAILABLE))
Mentioning raw data or all data	(ALL_DATA NOT NOT_DATA) NEAR (AVAILABLE NOT (NOT_AVAILABLE OR WAS_AVAILABLE)) NOT (UPON_REQUEST OR MEAN_SD)
Code availability (often needs data to be available as well)	CODE NEAR (AVAILABLE NOT (NOT_AVAILABLE OR WAS_AVAILABLE)) NOT UPON_REQUEST
Supplementary raw/full data 1	SUPPLEMENT NEAR ((ALL_DATA NOT NOT_DATA) OR CODE)
Supplementary raw/full data 3	(ALL_DATA NOT NOT_DATA) NEAR_WD FILE_FORMATS
Combined Keywords	(((GENE_DB NEAR ACCESSION_NR) OR REPOSITORIES OR ((ALL_DATA NOT NOT_DATA) OR CODE) NOT (UPON_REQUEST OR MEAN_SD)) NEAR (AVAILABLE NOT (NOT_AVAILABLE OR WAS_AVAILABLE)) OR (SUPPLEMENT NEAR ((ALL_DATA NOT NOT_DATA) OR CODE)) OR ((ALL_DATA NOT NOT_DATA) NEAR_WD FILE_FORMATS)
Further possible developments
Can use subset of developed filter as "Open Code" classifier.
Can use the different categories of the filter to preclassify the type of open data.

### Sheet: Ver. 4
Open Data Keywords Version 4
Lists only changes compared to Version 3
Keywords to remove (remove complete categories)
Mentioning raw data or all data	ALL_DATA NEAR AVAILABLE
Supplementary raw/full data 1	SUPPLEMENT NEAR ALL_DATA
Completely Separate Open Code detection from Open Data detection
Code availability (often needs data to be available as well)	CODE NEAR AVAILABLE
Supplementary raw/full data 1	SUPPLEMENT NEAR CODE
Keywords to add
Databases found in the examples	MassIVE (MSV000079361) ProteomeEXchange (pxd002139) European Genome-phenome Archive/EGA (egas00001001595/EGAD00000000001) some EBI database: MetaboLights (MTBLS174) Array-Express/arrayexpress (different spellings) (E-MTAB-5797/E-MEXP-12345/E-GEOD-10/E-CAGE-13/E-TOXM-4 -> general format: E-xxxx-nnnnn) PRIDE proteomics data repository (PXD002624/PRD000259) dna data bank of japan/ddbj (dra001101/ERA…
Databases from PLoS One Paper	Genbank (are there several accession number schemes?) Sequence Read Archive/SRA Dataverse Protein Databank/PDB OSF? European Molecular Biology Laboratory/EMBL (only abbreviation uses up to now in keywords) Sequence Read Archive/SRA (only abbreviation uses up to now in keywords) dbGaP Metagenomics Rapid Annotation using Subsystem Technology (MG-RAST)
Improve sentence tokenization	Split sentences which begin or end on a digit -> but this would make problems in cases like "fig. 5" or similar. Also it would not help in any of the detected cases (as the categories where it happened will be removed or because it was in a table where no splitting is possible anyways. So don't do this in the end.
WAS_AVAILABLE	Add "available from", "deposited by", "were reproduced"
UPON_REQUEST	Add "upon reasonable request"
AVAILABLE	Add "reported in", "uploaded to"

### Sheet: Ver. 5
ODDPub V5 keywords (without the code keywords)	Description	Keywords
x NEAR y	Are the two keywords (or groups of keywords) x and y in the same sentence?
x NEAR_WD(n) y	Second definition of NEAR. This time counts how many words are between the two keywords. If the number lies below a cutoff value (e.g. 10 words), the two input words are considered "near". This additional definition is needed for cases like "S2 Table. Raw data. https://doi.org/10.1371/journal.pone.0158039.s002 (XLS)"
x NEAR_WD_SYMM(n) y	Symmetrical version of NEAR_WD:	(x NEAR_WD(n) y) OR (y NEAR_WD(n) x)
NOT	Indicates that the following keywords should not be contained in the sentence.
AVAILABLE	Abbreviation for a set of words that frequently occur to denote that the data have been made available in some way:	("included" OR "deposited" OR "released" OR "is provided" OR "are provided" OR "contained in" OR "available" OR "reproduce" OR "accessible" OR "can be accessed" OR "submitted" OR "can be downloaded" OR "reported in" OR "uploaded" OR "are public on")
WAS_AVAILABLE	Set of words that indicate that data is not made available in the paper, but instead that data from a different source was used	("was provided" OR "were provided" OR "was contained in" OR "were contained in" OR "was available" OR "were available" OR "was accessible" OR "were accessible" OR "deposited by" OR "were reproduced")
NOT_AVAILABLE	Set of negated availability phrases	("not included" OR "not deposited" OR "not released" OR "not provided" OR "not contained in" OR "not available" OR "not accessible" OR "not submitted")
UPON_REQUEST	Phrase describing that data are only available upon request:	("upon request" OR "on request" OR "upon reasonable request")
FIELD_SPECIFIC_DB	Set of names and abbreviations of field specific databases:	("GEO" OR "Gene Expression Omnibus" OR "European Nucleotide Archive" OR "National Center for Biotechnology Information" OR "European Molecular Biology Laboratory" OR "EMBL-EBI" OR "BioProject" OR "Sequence Read Archive" OR "SRA" OR "ENA" OR "MassIVE" OR "ProteomeXchange" OR "Proteome Exchange" OR "ProteomeExchange" OR "MetaboLights" OR "Array-Express" OR "ArrayExpress" OR "Array Express" OR "PRID…
ACCESSION_NR	Set of regular expressions that represent the accession number formats of different (biomedicine-related) databases:	("GSE[[:digit:]]{2,8}", "GSM[[:digit:]]{2,8}" OR "GDS[[:digit:]]{2,8}" OR "GPL[[:digit:]]{2,8}" OR "(E|D|S)RP[:digit:]{6,}" OR "PRJ(E|D|N|EB|DB|NB)[:digit:]+" OR "ERS[:digit:]{6,}" OR "SAM(E|D|N)[A-Z]?[:digit:]+" OR "[A-Z]{1}[:digit:]{5}\\.[:digit:]+" OR "[A-Z]{2}[:digit:]{6}\\.[:digit:]+" OR "[A-Z]{4}S?[:digit:]{8,9}\\.[:digit:]+" OR "[A-Z]{3}[:digit:]{5}\\.[:digit:]+" OR "[A-Z]{5}[:digit:]{7}\\…
REPOSITORIES	Set of names of general-purpose repositories:	("figshare" OR "dryad" OR "zenodo" OR "dataverse" OR "DataverseNL" OR "osf" OR "open science framework" OR "mendeley data" OR "GIGADB" OR "GigaScience database" OR "OpenNeuro")
GITHUB	Github for data has to be treated differently, as we need additional information that data and not only code was shared on Github:	(“github”)
DATA	Data keywords only used for the Github category:	("data" OR "dataset" OR "datasets")
ALL_DATA	Set of words describing all data or raw data:	("all data" OR "all array data" OR "raw data" OR "full data set" OR "full dataset" OR "crystallographic data" OR "subject-level data")
NOT_DATA	Set of negations of the data phrases	("not all data" OR "not all array data" OR "no raw data" OR "no full data set" OR "no full dataset")
SUPPLEMENT	Set of words describing supplement:	("supporting information" OR "supplement" OR "supplementary data")
FILE_FORMATS	Set of file formats:	("csv" OR "zip" OR "xls" OR "xlsx" OR "sav" OR "cif" OR "fasta")
DATA_AVAILABILITY	Set of headings for data availability section:	("Data sharing" OR "Data Availability Statement" OR "Data Availability" OR "Data deposition" OR "Deposited Data" OR "Data Archiving" OR "Availability of data and materials" OR "Availability of data" OR "Data Accessibility" OR "Accessibility of data")
x OUTER y	makes all possible pairwise combinations of strings x and y
x OUTER_SYM y	symmetrical outer product with both orderings of vectors
SUPPLEMENTAL_TABLE_NAME	Set of keywords denoting supplemental tables or files:	("supplementary table" OR "supplementary tables" OR "supplemental table" OR "supplemental tables" OR "table", "tables" OR "additional file" OR "file", "files")
SUPPLEMENTAL_TABLE_NUMBER	Possible numbers of supplemental tables or files:	("S[[:digit:]]", "[[:digit:]]", "[A-Z]{2}[[:digit:]]")
SUPPLEMENTAL_TABLE	Numbered supplemental table or file	SUPPLEMENTAL_TABLE_NAME OUTER SUPPLEMENTAL_TABLE_NUMBER
SUPPLEMENTAL_DATASET	Numbered supplemental dataset:	("supplementary data [[:digit:]]{1,2}" OR "supplementary dataset [[:digit:]]{1,2}" OR "supplementary data set [[:digit:]]{1,2}" OR "supplemental data [[:digit:]]{1,2}" OR "supplemental dataset [[:digit:]]{1,2}" OR "supplemental data set [[:digit:]]{1,2}")
DATASET_NAME	Names for datasets:	("data" OR "dataset" OR "datasets" OR "data set" OR "data sets")
DATASET_NUMBER	Number for dataset	("S[[:digit:]]{1,2}")
DATASET	Numbered or supplemental datasets:	(DATASET_NAME OUTER_SYM DATASET_NUMBER) OR SUPPLEMENTAL_DATASET
DATA_JOURNAL_DOIS	Set of Open Data Journal DOIs for which the publication DOI is checked (from filename, not part of actual keyword search):	("10.1038/s41597-019-", "10.3390/data", "10.1016/j.dib")
Different parts of the new keywords	Combined Version
Field-Specific Databases	GENE_DB NEAR ACCESSION_NR NEAR (AVAILABLE NOT (NOT_AVAILABLE OR WAS_AVAILABLE))
General-purpose Databases	REPOSITORIES NEAR (AVAILABLE NOT (NOT_AVAILABLE OR WAS_AVAILABLE))
Dataset	DATASET
Supplemental table or data	SUPPLEMENTAL_TABLE NEAR_WD(10) (FILE_FORMATS OR ALL_DATA)
Supplementary raw/full data with specific file format	(ALL_DATA NOT NOT_DATA) NEAR_WD(10) FILE_FORMATS
Data availability statement	DATA_AVAILABILITY NEAR_WD(30) (“doi” OR ACCESSION_NR OR REPOSITORIES)
Dataset on Github	DATA NEAR GITHUB NEAR (AVAILABLE NOT (NOT_AVAILABLE OR WAS_AVAILABLE))
