## Supplement S6: Interrater sample for "ODDPub – a Text-Mining Algorithm to Detect Data Sharing in Biomedical Publications"

DOI	is_open_data_rater_1	is_open_data_rater_2
10.1002/adma.201705776	FALSE	FALSE
10.1002/ajh.25343	FALSE	FALSE
10.1002/anie.201710698	FALSE	FALSE
10.1002/anie.201800144	FALSE	FALSE
10.1002/anie.201802563	FALSE	FALSE
10.1002/ar.23990	TRUE	FALSE
10.1002/cbdv.201800263	FALSE	TRUE
10.1002/cphc.201701038	FALSE	FALSE
10.1002/eat.22918	FALSE	FALSE
10.1002/ece3.3853	TRUE	TRUE
10.1002/eji.201747212	FALSE	FALSE
10.1002/glia.23474	FALSE	FALSE
10.1002/jbio.201800129	FALSE	FALSE
10.1002/jcp.27691	FALSE	FALSE
10.1002/joa3.12103	FALSE	FALSE
10.1002/mus.26102	FALSE	FALSE
10.1002/prot.25584	TRUE	TRUE
10.1002/prp2.431	FALSE	FALSE
10.1002/ps.4722	FALSE	FALSE
10.1002/ps.5064	FALSE	FALSE
10.1002/ps.5284	TRUE	TRUE
10.1002/rmb2.12063	FALSE	FALSE
10.1002/term.2497	FALSE	FALSE
10.1002/tox.22518	FALSE	FALSE
10.1007/s00122-018-3163-x	FALSE	FALSE
10.1007/s00167-017-4529-3	FALSE	FALSE
10.1007/s00167-017-4718-0	FALSE	FALSE
10.1007/s00244-018-0517-y	TRUE	TRUE
10.1007/s00247-017-4004-9	FALSE	FALSE
10.1007/s00259-017-3793-2	FALSE	FALSE
10.1007/s00264-018-3916-9	FALSE	FALSE
10.1007/s00266-018-1120-3	TRUE	TRUE
10.1007/s00268-018-4642-6	FALSE	FALSE
10.1007/s00276-017-1925-9	FALSE	FALSE
10.1007/s00702-018-1873-5	FALSE	FALSE
10.1007/s00705-018-3940-5	TRUE	FALSE
10.1007/s10067-017-3887-z	FALSE	FALSE
10.1007/s10482-017-0926-3	TRUE	TRUE
10.1007/s10517-018-4002-4	FALSE	FALSE
10.1007/s10695-018-0584-z	FALSE	FALSE
10.1007/s10803-018-3514-0	FALSE	FALSE
10.1007/s10900-017-0385-9	FALSE	FALSE
10.1007/s11356-018-1673-3	FALSE	FALSE
10.1007/s12272-018-1067-6	FALSE	FALSE
10.1007/s12291-017-0675-0	FALSE	FALSE
10.1007/s12602-018-9415-x	TRUE	TRUE
10.1007/s13346-018-0501-0	FALSE	FALSE
10.1007/s40520-018-0922-0	FALSE	FALSE
10.1007/s40618-018-0975-0	FALSE	FALSE
10.1016/j.aott.2018.07.002	FALSE	FALSE
10.1016/j.virol.2018.10.006	TRUE	TRUE
10.1017/cem.2018.449	FALSE	FALSE
10.1017/S1751731118001234	FALSE	FALSE
10.1021/acs.jafc.8b00677	FALSE	FALSE
10.1021/acs.jpca.8b02089	FALSE	FALSE
10.1021/acs.jpca.8b02409	FALSE	FALSE
10.1021/acssensors.7b00851	FALSE	FALSE
10.1021/jacs.8b03642	TRUE	FALSE
10.1038/nbt.4072	TRUE	TRUE
10.1038/s41417-018-0020-7	FALSE	FALSE
10.1038/s41467-018-04321-6	TRUE	TRUE
10.1038/s41467-018-06119-y	TRUE	TRUE
10.1038/s41598-018-27604-w	TRUE	TRUE
10.1038/s41598-018-28720-3	TRUE	TRUE
10.1038/s41598-018-33613-6	FALSE	FALSE
10.1039/c8nr04106g	FALSE	FALSE
10.1080/00498254.2018.1478167	FALSE	FALSE
10.1080/01480545.2017.1321009	FALSE	FALSE
10.1080/01612840.2018.1485796	FALSE	FALSE
10.1080/01913123.2018.1447624	FALSE	FALSE
10.1080/03009742.2017.1340510	FALSE	FALSE
10.1080/09537104.2017.1392499	FALSE	FALSE
10.1080/09540121.2017.1380778	FALSE	FALSE
10.1080/09658211.2017.1406120	FALSE	FALSE
10.1080/10410236.2018.1431026	FALSE	FALSE
10.1080/1354750X.2017.1420822	FALSE	FALSE
10.1080/1354750X.2018.1443512	FALSE	FALSE
10.1080/14767058.2018.1522299	FALSE	FALSE
10.1080/14786419.2018.1466128	FALSE	FALSE
10.1080/17441692.2016.1164737	TRUE	FALSE
10.1080/19485565.2018.1449630	FALSE	FALSE
10.1080/2162402X.2018.1509821	FALSE	FALSE
10.1088/1361-6560/aad97d	FALSE	FALSE
10.1089/bio.2018.0067	FALSE	FALSE
10.1089/pop.2018.0016	FALSE	FALSE
10.1093/ajcn/nqy042	FALSE	FALSE
10.1093/cid/ciy746	FALSE	FALSE
10.1093/cid/ciy917	FALSE	FALSE
10.1093/femsle/fny042	TRUE	TRUE
10.1093/glycob/cwy024	TRUE	TRUE
10.1093/heapol/czy072	FALSE	FALSE
10.1093/ijnp/pyy029	FALSE	FALSE
10.1093/infdis/jiy262	FALSE	FALSE
10.1093/jac/dky238	FALSE	FALSE
10.1093/neuros/nyy486	FALSE	FALSE
10.1093/tbm/ibx004	FALSE	FALSE
10.1098/rsos.180298	TRUE	TRUE
10.11005/jbm.2018.25.4.251	FALSE	FALSE
10.1111/1744-7917.12636	TRUE	TRUE
10.1111/ajr.12472	FALSE	FALSE
